# Satellite microglia-like cells in human dorsal root ganglia and changes with diabetic neuropathy

**DOI:** 10.64898/2026.05.12.724479

**Authors:** Khadijah Mazhar, Jayden A. O’Brien, Michael A. Wilde, Harikrushnaa Srikanth, Andi Wangzhou, Victoria Pastor, Charlynn W. Maina, Nora S. Arefin, Marisol Mancilla Moreno, Ishwarya Sankanarayanan, Diana Tavares-Ferreira, Theodore J. Price

## Abstract

Phagocytic and immune-like cells have been observed in the satellite envelope of neuronal somata in peripheral sensory ganglia of many species for several decades. These cells likely play an important role in normal function of sensory neurons and they may also play an important role in neuronal dysfunction and neurodegeneration seen with neuropathy. Recent findings have described a satellite macrophage population transcriptomically similar to microglia in peripheral ganglia of some mammalian species. The function of these cells, and the mechanisms by which they may influence neurons in neuropathy are unclear. We sought to understand the phenotype and localization of these cells in the human dorsal root ganglion (hDRG) using large-scale single nucleus and spatial transcriptomic datasets from individuals with and without a history of peripheral diabetic neuropathy. We observed a large population of macrophages that express classical microglia makers such as *TMEM119* and *P2RY12* in the hDRG, as previously described. Our findings confirm that these microglia-like cells (MLCs) localize to the satellite envelope around neuronal somata, yet are transcriptomically distinct from all glial cell types characterized in the hDRG. These MLCs exhibit changes in abundance and localization with diabetic painful neuropathy (DPN) in both the hDRG and sural nerves suggesting that they are not exclusively localized to the DRG. We conclude that microglia-like cells are likely the resident tissue macrophage (RTM) of the hDRG, and perhaps the peripheral nervous system (PNS) given their localization to the sural nerve and other ganglia, where they are predicted to regulate homeostatic neuronal functions and response to injury.

**Highlights:**

- MLCs are likely the RTM of hDRGs
- MLCs localize to the satellite envelope and recede with Nageotte nodule formation
- MLC activation state and signaling shift with diabetic neuropathy
- MLCs are also present in other ganglia and sural nerve
