## Supplemental Table 2 for "Satellite microglia-like cells in human dorsal root ganglia and changes with diabetic neuropathy"

### Sheet: Sheet 1
Cell Counts
	MLC(Pre)	MLC(Mature)	MNP1	MNP2	MNP3	MNP4	MNP5	cDC	MNP6	MNP7	Total
GW7	10	0	4	17	19	12	5	4	7	2	80
GW8	5	2	2	11	9	9	3	3	3	0	47
GW9	0	2	1	2	5	2	1	0	3	1	17
GW10	4	5	2	6	9	16	3	4	4	0	53
GW12	1	7	0	2	5	1	2	0	5	12	35
GW14	12	43	1	29	43	35	12	13	15	2	205
GW15	4	29	1	7	16	5	5	5	7	24	103
GW17	5	19	1	2	2	1	1	5	1	13	50
GW21	2	9	1	7	4	5	4	4	3	1	40
Total	43	116	13	83	112	86	36	38	48	55	630
Cell Proportions (Normalized per week)
	MLC(Pre)	MLC(Mature)	MNP1	MNP2	MNP3	MNP4	MNP5	cDC	MNP6	MNP7	Total
GW7	0.125	0	0.05	0.2125	0.2375	0.15	0.0625	0.05	0.0875	0.025	1
GW8	0.106383	0.0425532	0.0425532	0.234043	0.191489	0.191489	0.0638298	0.0638298	0.0638298	0	1
GW9	0	0.117647	0.0588235	0.117647	0.294118	0.117647	0.0588235	0	0.176471	0.0588235	1
GW10	0.0754717	0.0943396	0.0377358	0.113208	0.169811	0.301887	0.0566038	0.0754717	0.0754717	0	1
GW12	0.0285714	0.2	0	0.0571429	0.142857	0.0285714	0.0571429	0	0.142857	0.342857	1
GW14	0.0585366	0.209756	0.00487805	0.141463	0.209756	0.170732	0.0585366	0.0634146	0.0731707	0.0097561	1
GW15	0.038835	0.281553	0.00970874	0.0679612	0.15534	0.0485437	0.0485437	0.0485437	0.0679612	0.23301	1
GW17	0.1	0.38	0.02	0.04	0.04	0.02	0.02	0.1	0.02	0.26	1
GW21	0.05	0.225	0.025	0.175	0.1	0.125	0.1	0.1	0.075	0.025	1
Total	0.068254	0.184127	0.0206349	0.131746	0.177778	0.136508	0.0571429	0.0603175	0.0761905	0.0873016	1
